# Disruption of the SYNGAP1 PDZ ligand motif accelerates differentiation of human iPSC-derived GABAergic neurons

**DOI:** 10.64898/2026.02.24.707848

**Authors:** Jianzhi Jiang, Ruslan Rust, Ilse Flores, Yaowen Feng, Peyman Nouri, Veronica A. Clementel, Amir Arya, Ali Basirattalab, Ivy Y. Yang, Antigoni Manousopoulou, Spiros D. Garbis, Nicholas A. Graham, Marcelo P. Coba

## Abstract

SYNGAP1 haploinsufficiency is a leading genetic cause of neurodevelopmental disorders (NDD), including intellectual disability and epileptic encephalopathy. While most studies on SYNGAP1 function have focused on glutamatergic neurons, its role in GABAergic neurons and during early neuronal development is unclear. Using human iPSC-derived GABAergic neurons, we demonstrate that SYNGAP1 haploinsufficiency accelerates neuronal maturation, characterized by increased dendritic length, synaptic density, and maturation of synaptic structures. Disruption of the isoform-specific SYNGAP1 PDZ binding motif reproduces these phenotypes, highlighting the critical role of PDZ-mediated interactions in regulating GABAergic neuronal differentiation. Proteomic and phosphoproteomic analyses reveal significant dysregulation of synaptic proteins, RNA processing, and transcriptional control, with a significant increase in postsynaptic density proteins content. RNA-seq analysis suggest that the acceleration in neuronal differentiation starts few hours after neuronal induction setting a path to a faster neuronal and synapse maturation. These findings establish that SYNGAP1 acts as a key regulator of neuronal differentiation across both excitatory and inhibitory neurons. Our work underscores the importance of the SYNGAP1 PDZ ligand motif for normal neuronal development and suggests translational strategies targeting SYNGAP1 alpha1 isoform levels to mitigate SYNGAP1-related NDD.
