## Supplementary material for "Disruption of the SYNGAP1 PDZ ligand motif accelerates differentiation of human iPSC-derived GABAergic neurons": Supp Table 2

### Sheet: SYNGAP1 Interactome
Found in Sample: [S1] F1: Sample	Modifications	Accession	Gene Symbol	Description	Sum PEP Score	Coverage [%]	# Peptides	# Unique Peptides	# PSMs	Score Sequest HT: Sequest HT	Biological Process	Cellular Component	Molecular Function	Entrez Gene ID	Ensembl Gene ID	Gene ID	WikiPathways	Reactome Pathways	# Protein Pathway Groups	# Protein Groups
Medium		Q2M2I8	AAK1	AP2-associated protein kinase 1 [OS=Homo sapiens]	1.113	1	1	1	1	0	cell organization and biogenesis;protein metabolism;other metabolic processes;transport;other biological processes	plasma membrane;other membranes;cytosol;other cell component	signal transduction activity or receptor binding;kinase activity;other molecular function	22848	ENSG00000115977	hsa:22848; Q2M2I8; Q4ZFZ3; Q53RX6; Q9UPV4		Cargo recognition for clathrin-mediated endocytosis	2	1
High		O14639	ABLIM1	Actin-binding LIM protein 1 [OS=Homo sapiens]	2.661	1	1	1	1	0	cell organization and biogenesis;other biological processes	cytoskeleton;other cell component	cytoskeletal activity;other molecular function	3983	ENSG00000099204	A6NI16; A6NJ06; A8MXA9; B3KVH2; hsa:3983; O14639; Q15039; Q5JVV1; Q5JVV2; Q5T6N2; Q5T6N3; Q5T6N5; Q68CQ9; Q9BUP1	Male infertility	DCC mediated attractive signaling	2	1
Medium		O60241	ADGRB2	Adhesion G protein-coupled receptor B2 [OS=Homo sapiens]	0.87	1	1	1	1	0	developmental processes;signal transduction;other biological processes	plasma membrane;other membranes	other molecular function	576	ENSG00000121753	B9EGK9; hsa:576; O60241; Q5T6K0; Q8NGW8; Q96GZ9			0	1
High		Q9UPQ3	AGAP1	Arf-GAP with GTPase, ANK repeat and PH domain-containing protein 1 [OS=Homo sapiens]	5.133	4	3	2	3	0	transport;other biological processes	other cell component	enzyme regulator activity;other molecular function	116987	ENSG00000157985	B2RTX7; hsa:116987; Q541S5; Q6P9D7; Q9NV93; Q9UPQ3	2q37 copy number variation syndrome		1	1
High		Q01484	ANK2	Ankyrin-2 [OS=Homo sapiens]	19.215	2	8	7	8	4.48	cell-cell signaling;cell organization and biogenesis;transport;developmental processes;signal transduction;other biological processes	plasma membrane;other membranes;cytosol;cytoskeleton;mitochondrion;other cytoplasmic organelle;other cell component	cytoskeletal activity;other molecular function	287	ENSG00000145362	hsa:287; Q01484; Q01485; Q08AC7; Q08AC8; Q7Z3L5		COPI-mediated anterograde transport; Interaction between L1 and Ankyrins	2	1
High		Q7Z6G8	ANKS1B	Ankyrin repeat and sterile alpha motif domain-containing protein 1B [OS=Homo sapiens]	2.034	1	1	1	1	0	signal transduction	plasma membrane;other membranes;cytosol;cytoskeleton;nucleus;other cell component	signal transduction activity or receptor binding	56899	ENSG00000185046	A5PKY5; A7E259; A8K153; A8MSN4; B4DFP6; B4DH98; F8VPM3; F8VZR9; F8WC27; hsa:56899; Q5XLJ0; Q6IVB5; Q6NUS4; Q7Z6G6; Q7Z6G7; Q7Z6G8; Q8TAP3; Q9NRX7; Q9Y5K9	Ectoderm differentiation		1	1
High		P61204	ARF3	ADP-ribosylation factor 3 [OS=Homo sapiens]	11.164	33	6	5	10	5.34	transport	plasma membrane;other membranes;ER/Golgi;other cell component	other molecular function	377	ENSG00000134287	A8K6G8; B7ZB63; hsa:377; P16587; P61204		COPI-dependent Golgi-to-ER retrograde traffic; COPI-mediated anterograde transport; Synthesis of PIPs at the Golgi membrane	3	1
Medium		O43150	ASAP2	Arf-GAP with SH3 domain, ANK repeat and PH domain-containing protein 2 [OS=Homo sapiens]	0.808	1	1	1	1	0	other biological processes	plasma membrane;other membranes;cytosol;ER/Golgi	enzyme regulator activity;other molecular function	8853	ENSG00000151693	D6W4Y8; hsa:8853; O43150	Vitamin D receptor pathway		1	1
Medium		Q9UQB8	BAIAP2	Brain-specific angiogenesis inhibitor 1-associated protein 2 [OS=Homo sapiens]	0.98	1	1	1	1	0	cell organization and biogenesis;developmental processes;signal transduction;other biological processes	plasma membrane;other membranes;cytosol;cytoskeleton;ER/Golgi;nucleus;other cell component	other molecular function	10458	ENSG00000175866	hsa:10458; O43858; Q53HB1; Q86WC1; Q8N5C0; Q96CR7; Q9UBR3; Q9UQ43; Q9UQB8	Regulation of actin cytoskeleton	Regulation of actin dynamics for phagocytic cup formation; FCGR3A-mediated phagocytosis; CDC42 GTPase cycle; RAC1 GTPase cycle; RHO GTPases Activate WASPs and WAVEs; RAC3 GTPase cycle; VEGFA-VEGFR2 Pathway	8	1
High		Q9UQM7	CAMK2A	Calcium/calmodulin-dependent protein kinase type II subunit alpha [OS=Homo sapiens]	15.011	10	5	3	9	15.49	cell cycle OR cell proliferation;cell organization and biogenesis;protein metabolism;other metabolic processes;stress response;transport;developmental processes;signal transduction;other biological processes	other membranes;cytosol;mitochondrion;nucleus;other cell component	signal transduction activity or receptor binding;kinase activity;other molecular function	815	ENSG00000070808	hsa:815; Q9UL21; Q9UQM7; Q9Y2H4; Q9Y352	B cell receptor signaling pathway; Corticotropin-releasing hormone signaling pathway; Brain-derived neurotrophic factor (BDNF) signaling pathway; Common pathways underlying drug addiction; Myometrial relaxation and contraction pathways; Melatonin metabolism and effects; MECP2 and associated Rett syndrome; NO/cGMP/PKG mediated neuroprotection; Phosphodiesterases in neuronal function; Wnt signaling…	Signaling by BRAF and RAF1 fusions; Assembly and cell surface presentation of NMDA receptors; Ras activation upon Ca2+ influx through NMDA receptor; Unblocking of NMDA receptors, glutamate binding and activation; Negative regulation of NMDA receptor-mediated neuronal transmission; Long-term potentiation; Trafficking of AMPA receptors; Ion homeostasis; Ion transport by P-type ATPases; Interferon g…	41	1
High		Q13554	CAMK2B	Calcium/calmodulin-dependent protein kinase type II subunit beta [OS=Homo sapiens]	14.933	10	5	1	7	4.08	protein metabolism;other metabolic processes;developmental processes;signal transduction;other biological processes	other membranes;cytosol;cytoskeleton;ER/Golgi;nucleus;other cell component	cytoskeletal activity;kinase activity;other molecular function	816	ENSG00000058404	A4D2K0; A4D2K1; A4D2K2; A4D2K3; A4D2K4; A4D2K5; A4D2K6; hsa:816; O95437; O95438; O95599; Q13554; Q9UGH7; Q9UGH8; Q9UGH9; Q9UNX0; Q9UNX7; Q9UP00; Q9Y5N4; Q9Y6F4	Primary focal segmental glomerulosclerosis (FSGS); Myometrial relaxation and contraction pathways; Serotonin and anxiety; NO/cGMP/PKG mediated neuroprotection; Wnt signaling; Non-genomic actions of 1,25 dihydroxyvitamin D3; Synaptic signaling pathways associated with autism spectrum disorder; Fragile X syndrome; Disruption of postsynaptic signaling by CNV; Neuroinflammation and glutamatergic sign…	Signaling by BRAF and RAF1 fusions; Signaling by moderate kinase activity BRAF mutants; Paradoxical activation of RAF signaling by kinase inactive BRAF; Signaling downstream of RAS mutants; Signaling by RAF1 mutants; Assembly and cell surface presentation of NMDA receptors; Ras activation upon Ca2+ influx through NMDA receptor; Unblocking of NMDA receptors, glutamate binding and activation; Negat…	35	1
High		Q96F85	CNRIP1	CB1 cannabinoid receptor-interacting protein 1 [OS=Homo sapiens]	2.733	10	1	1	2	0	other biological processes	plasma membrane;other membranes;other cell component	signal transduction activity or receptor binding	25927	ENSG00000119865	B2R4D0; hsa:25927; Q49AN4; Q96F85; Q9UFZ0			0	1
High		Q13618	CUL3	Cullin-3 [OS=Homo sapiens]	4.928	6	3	3	3	0	cell-cell signaling;cell cycle OR cell proliferation;cell organization and biogenesis;protein metabolism;other metabolic processes;stress response;transport;developmental processes;signal transduction;other biological processes	plasma membrane;other membranes;cytosol;cytoskeleton;ER/Golgi;nucleus;other cell component	signal transduction activity or receptor binding;other molecular function	8452	ENSG00000036257	A8K536; B8ZZC3; hsa:8452; O75415; Q13618; Q569L3; Q9UBI8; Q9UET7	Hedgehog signaling pathway; NRF2-ARE regulation; 22q11.2 copy number variation syndrome; Head and neck squamous cell carcinoma; 1p36 copy number variation syndrome	Antigen processing: Ubiquitination & Proteasome degradation; Potential therapeutics for SARS; Degradation of DVL; Hedgehog 'on' state; Regulation of RAS by GAPs; Neddylation; KEAP1-NFE2L2 pathway; RHOBTB3 ATPase cycle; RHOBTB2 GTPase cycle; RHOBTB1 GTPase cycle	15	1
High		Q7L576	CYFIP1	Cytoplasmic FMR1-interacting protein 1 [OS=Homo sapiens]	14.824	6	8	4	9	1.72	cell organization and biogenesis;developmental processes;signal transduction;other biological processes	non-structural extracellular;cytosol;other cell component	cytoskeletal activity;nucleic acid binding activity;other molecular function	23191	ENSG00000273749; ENSG00000288461	A8K6D9; hsa:23191; Q14467; Q5IED0; Q6ZSX1; Q7L576; Q9BSD9; Q9BVC7	Brain-derived neurotrophic factor (BDNF) signaling pathway; Prader-Willi and Angelman syndrome; Fragile X syndrome; Disruption of postsynaptic signaling by CNV; 15q11.2 copy number variation syndrome; G13 signaling pathway	Neutrophil degranulation; VEGFA-VEGFR2 Pathway; RAC3 GTPase cycle; RAC1 GTPase cycle; Regulation of actin dynamics for phagocytic cup formation; FCGR3A-mediated phagocytosis; RHOG GTPase cycle; RHO GTPases Activate WASPs and WAVEs; RAC2 GTPase cycle	15	1
High		Q96F07	CYFIP2	Cytoplasmic FMR1-interacting protein 2 [OS=Homo sapiens]	14.619	7	8	4	9	1.84	cell adhesion;cell organization and biogenesis;protein metabolism;other metabolic processes;developmental processes;other biological processes	cytosol;nucleus;other cell component	other molecular function	26999	ENSG00000055163	A6NLT2; D3DQJ3; hsa:26999; Q53EN5; Q96F07; Q9NTK4; Q9ULQ2; Q9UN29	Fragile X syndrome; Regulation of actin cytoskeleton	Regulation of actin dynamics for phagocytic cup formation; RAC1 GTPase cycle; FCGR3A-mediated phagocytosis; RHO GTPases Activate WASPs and WAVEs; VEGFA-VEGFR2 Pathway	7	1
High		Q5VWQ8	DAB2IP	Disabled homolog 2-interacting protein [OS=Homo sapiens]	7.399	3	4	2	6	1.9	cell cycle OR cell proliferation;cell organization and biogenesis;protein metabolism;other metabolic processes;stress response;developmental processes;signal transduction;other biological processes	plasma membrane;other membranes;cytosol;other cell component	signal transduction activity or receptor binding;enzyme regulator activity;other molecular function	153090	ENSG00000136848	A6H8V2; A6NHI9; B0QZB1; G3XA90; hsa:153090; Q5VWQ8; Q8TDL2; Q96SE1; Q9C0C0	Ebola virus infection in host	Regulation of RAS by GAPs	2	1
High	Met-loss+Acetyl [N-Term]	Q16643	DBN1	Drebrin [OS=Homo sapiens]	12.155	11	6	6	9	7.07	cell cycle OR cell proliferation;cell organization and biogenesis;developmental processes;other biological processes	plasma membrane;other membranes;cytosol;cytoskeleton;other cell component	cytoskeletal activity;other molecular function	1627	ENSG00000113758	A8MV58; B2RBG0; hsa:1627; Q16643; Q9UFZ5		RHOBTB2 GTPase cycle; RHOBTB1 GTPase cycle; RHOD GTPase cycle; RHOH GTPase cycle	4	1
High		Q12959	DLG1	Disks large homolog 1 [OS=Homo sapiens]	4.359	3	3	3	3	0	cell adhesion;cell-cell signaling;cell cycle OR cell proliferation;cell organization and biogenesis;protein metabolism;other metabolic processes;developmental processes;signal transduction;other biological processes	extracellular matrix;plasma membrane;other membranes;cytosol;cytoskeleton;ER/Golgi;nucleus;other cell component	cytoskeletal activity;kinase activity;other molecular function	1739	ENSG00000075711	A5YKK7; B4DGU1; B4DGZ8; B7ZMM0; B9EIQ5; D3DXB8; D3DXB9; E7EWL7; E9PG21; hsa:1739; Q12958; Q12959	Brain-derived neurotrophic factor (BDNF) signaling pathway; T-cell antigen receptor (TCR) pathway during Staphylococcus aureus infection; Disruption of postsynaptic signaling by CNV; 3q29 copy number variation syndrome	Assembly and cell surface presentation of NMDA receptors; RAF/MAP kinase cascade; Ras activation upon Ca2+ influx through NMDA receptor; Unblocking of NMDA receptors, glutamate binding and activation; Synaptic adhesion-like molecules; Negative regulation of NMDA receptor-mediated neuronal transmission; Long-term potentiation; Trafficking of AMPA receptors; NrCAM interactions; Activation of Ca-per…	14	1
High		P78352	DLG4	Disks large homolog 4 [OS=Homo sapiens]	6.851	6	4	4	4	0	cell-cell signaling;cell organization and biogenesis;developmental processes;signal transduction;other biological processes	plasma membrane;other membranes;cytosol;cytoskeleton;mitochondrion;ER/Golgi;other cell component	signal transduction activity or receptor binding;cytoskeletal activity;other molecular function	1742	ENSG00000132535	B7Z1S1; G5E939; hsa:1742; P78352; Q92941; Q9UKK8	BDNF-TrkB signaling; NO/cGMP/PKG mediated neuroprotection; Synaptic signaling pathways associated with autism spectrum disorder; Fragile X syndrome	RHO GTPases activate CIT; Assembly and cell surface presentation of NMDA receptors; RAF/MAP kinase cascade; Neurexins and neuroligins; Signaling by ERBB4; Ras activation upon Ca2+ influx through NMDA receptor; Unblocking of NMDA receptors, glutamate binding and activation; Synaptic adhesion-like molecules; Negative regulation of NMDA receptor-mediated neuronal transmission; Long-term potentiation…	18	1
High		O14490	DLGAP1	Disks large-associated protein 1 [OS=Homo sapiens]	2.42	1	1	1	1	0	cell-cell signaling;other biological processes	plasma membrane;other membranes;other cell component	other molecular function	9229	ENSG00000170579	A8MWN8; B2RMU8; B7WPA1; B7Z2H2; B7Z2I2; B7Z9Y4; hsa:9229; O14489; O14490; P78335	Disruption of postsynaptic signaling by CNV	Neurexins and neuroligins	2	1
High		Q9Y2H0	DLGAP4	Disks large-associated protein 4 [OS=Homo sapiens]	5.279	2	2	2	2	0	other biological processes	plasma membrane;other membranes;other cell component	other molecular function	22839	ENSG00000080845	E1P5T5; hsa:22839; Q5QPG4; Q5T2Y4; Q5T2Y5; Q9H137; Q9H138; Q9H1L7; Q9Y2H0		Neurexins and neuroligins	1	1
High		O43491	EPB41L2	Band 4.1-like protein 2 [OS=Homo sapiens]	6.158	4	4	2	4	1.62	cell cycle OR cell proliferation;cell organization and biogenesis;other biological processes	plasma membrane;other membranes;cytosol;cytoskeleton;nucleus;other cell component	cytoskeletal activity;other molecular function	2037	ENSG00000079819	B4DHI8; E9PPD9; hsa:2037; O43491; Q5T4F0; Q68DV2	Splicing factor NOVA regulated synaptic proteins	Neurexins and neuroligins	2	1
High		P50395	GDI2	Rab GDP dissociation inhibitor beta [OS=Homo sapiens]	9.587	10	4	3	6	2.2	transport;signal transduction;other biological processes	non-structural extracellular;other membranes;cytosol;ER/Golgi;other cytoplasmic organelle;other cell component	enzyme regulator activity;other molecular function	2665	ENSG00000057608	hsa:2665; O43928; P50395; Q5SX88; Q9UQM6		Neutrophil degranulation; RAB GEFs exchange GTP for GDP on RABs	2	1
High		Q9Y2X7	GIT1	ARF GTPase-activating protein GIT1 [OS=Homo sapiens]	15.12	7	6	5	8	2.59	transport;developmental processes;signal transduction;other biological processes	cytosol;cytoskeleton;mitochondrion;other cell component	enzyme regulator activity;cytoskeletal activity;other molecular function	28964	ENSG00000108262	B4DGU9; B4DSV3; hsa:28964; Q86SS0; Q9BRJ4; Q9Y2X7	CAMKK2 pathway; Regulation of actin cytoskeleton	RAC2 GTPase cycle; RAC1 GTPase cycle; CDC42 GTPase cycle; RHOQ GTPase cycle; RAC3 GTPase cycle; RHOJ GTPase cycle; RHOV GTPase cycle; RHOU GTPase cycle; Ephrin signaling; Activation of RAC1 downstream of NMDARs	12	1
High		P09471	GNAO1	Guanine nucleotide-binding protein G(o) subunit alpha [OS=Homo sapiens]	10.81	14	5	4	13	2.4	signal transduction;other biological processes	plasma membrane;other membranes	signal transduction activity or receptor binding;other molecular function	2775	ENSG00000087258	hsa:2775; P09471; P29777; Q8TD72; Q9UMV4	Thyroid stimulating hormone (TSH) signaling pathway; Corticotropin-releasing hormone signaling pathway; G protein signaling pathways; Rett syndrome causing genes; Male infertility; Purinergic signaling; Calcium regulation in cardiac cells; Serotonin HTR1 group and FOS pathway	Ca2+ pathway	9	1
High		Q5JWF2	GNAS	Guanine nucleotide-binding protein G(s) subunit alpha isoforms XLas [OS=Homo sapiens]	6.041	4	4	3	12	0	cell adhesion;stress response;developmental processes;signal transduction;other biological processes	plasma membrane;other membranes;cytosol	signal transduction activity or receptor binding;enzyme regulator activity;other molecular function	2778	ENSG00000087460	A2A2S3; E1P5G3; O75684; O75685; Q5JW67; Q5JWF1; Q5JWF2; Q9NY42	Thyroid stimulating hormone (TSH) signaling pathway; Endothelin pathways; Corticotropin-releasing hormone signaling pathway; Common pathways underlying drug addiction; Myometrial relaxation and contraction pathways; G protein signaling pathways; Thermogenesis; Hippo signaling regulation pathways; Purinergic signaling; GPR143 in melanocytes and retinal pigment epithelium cells; Prostaglandin and l…	G alpha (i) signalling events; G alpha (z) signalling events; G alpha (s) signalling events; GPER1 signaling; ADORA2B mediated anti-inflammatory cytokines production; Glucagon-like Peptide-1 (GLP1) regulates insulin secretion; Prostacyclin signalling through prostacyclin receptor; Glucagon-type ligand receptors; Vasopressin regulates renal water homeostasis via Aquaporins; PKA activation in gluca…	28	1
High	Met-loss+Acetyl [N-Term]	P62873	GNB1	Guanine nucleotide-binding protein G(I)/G(S)/G(T) subunit beta-1 [OS=Homo sapiens]	14.181	15	5	3	13	4.53	cell-cell signaling;cell cycle OR cell proliferation;developmental processes;signal transduction;other biological processes	plasma membrane;other membranes;cytosol;other cell component	other molecular function	2782	ENSG00000078369	B1AJZ7; hsa:2782; P04697; P04901; P62873; Q1RMY8	Nicotine effect on dopaminergic neurons; Thyroid stimulating hormone (TSH) signaling pathway; Corticotropin-releasing hormone signaling pathway; Myometrial relaxation and contraction pathways; G protein signaling pathways; Chemokine signaling pathway; Focal adhesion: PI3K-Akt-mTOR-signaling pathway; PI3K-Akt signaling pathway; Ras signaling; 1p36 copy number variation syndrome; 11p11.2 copy numbe…	Extra-nuclear estrogen signaling; G alpha (12/13) signalling events; Olfactory Signaling Pathway; G alpha (q) signalling events; G alpha (i) signalling events; G alpha (z) signalling events; Synthesis, secretion, and inactivation of Glucagon-like Peptide-1 (GLP-1); ADP signalling through P2Y purinoceptor 12; GPER1 signaling; ADORA2B mediated anti-inflammatory cytokines production; Sensory percept…	46	1
High	Met-loss+Acetyl [N-Term]	P62879	GNB2	Guanine nucleotide-binding protein G(I)/G(S)/G(T) subunit beta-2 [OS=Homo sapiens]	10.668	15	5	1	16	6.56	signal transduction;other biological processes	plasma membrane;other membranes;cytosol;other cell component	other molecular function	2783	ENSG00000172354	B3KPU1; hsa:2783; P11016; P54312; P62879	Corticotropin-releasing hormone signaling pathway; Myometrial relaxation and contraction pathways; G protein signaling pathways; Chemokine signaling pathway; Focal adhesion: PI3K-Akt-mTOR-signaling pathway; PI3K-Akt signaling pathway; Ras signaling; Calcium regulation in cardiac cells	G alpha (i) signalling events; G alpha (12/13) signalling events; G alpha (q) signalling events; G alpha (z) signalling events; ADP signalling through P2Y purinoceptor 12; G alpha (s) signalling events; Extra-nuclear estrogen signaling; GPER1 signaling; ADORA2B mediated anti-inflammatory cytokines production; Thrombin signalling through proteinase activated receptors (PARs); Activation of G prote…	36	1
Medium		Q13224	GRIN2B	Glutamate receptor ionotropic, NMDA 2B [OS=Homo sapiens]	0.733	1	1	1	1	0	cell-cell signaling;cell organization and biogenesis;transport;developmental processes;signal transduction;other biological processes	plasma membrane;other membranes;cytoskeleton;ER/Golgi;other cytoplasmic organelle;other cell component	transporter activity;other molecular function	2904	ENSG00000273079	hsa:2904; Q12919; Q13220; Q13224; Q13225; Q14CU4; Q9UM56	Alzheimer's disease and miRNA effects; Brain-derived neurotrophic factor (BDNF) signaling pathway; NO/cGMP/PKG mediated neuroprotection; Splicing factor NOVA regulated synaptic proteins; Phosphodiesterases in neuronal function; Ras signaling; Rett syndrome causing genes; Synaptic signaling pathways associated with autism spectrum disorder; Fragile X syndrome; Vitamin D-sensitive calcium signaling…	EPHB-mediated forward signaling; Synaptic adhesion-like molecules; Assembly and cell surface presentation of NMDA receptors; RAF/MAP kinase cascade; Neurexins and neuroligins; Ras activation upon Ca2+ influx through NMDA receptor; Unblocking of NMDA receptors, glutamate binding and activation; Negative regulation of NMDA receptor-mediated neuronal transmission; Long-term potentiation; Activated N…	26	1
High		P49841	GSK3B	Glycogen synthase kinase-3 beta [OS=Homo sapiens]	10.333	9	4	2	6	4.14	cell-cell signaling;cell organization and biogenesis;protein metabolism;other metabolic processes;stress response;transport;developmental processes;signal transduction;other biological processes	plasma membrane;other membranes;cytosol;cytoskeleton;mitochondrion;nucleus;other cell component	cytoskeletal activity;kinase activity;other molecular function	2932	ENSG00000082701	D3DN89; hsa:2932; P49841; Q9BWH3; Q9UL47	IL-5 signaling pathway; Androgen receptor signaling pathway; Energy metabolism; MicroRNAs in cardiomyocyte hypertrophy; Cell cycle; Leptin signaling pathway; TNF-related weak inducer of apoptosis (TWEAK) signaling pathway; Prolactin signaling pathway; Microtubule cytoskeleton regulation; IL-7 signaling pathway; Alzheimer's disease and miRNA effects; Neural crest differentiation; IL-17 signaling p…	Degradation of GLI2 by the proteasome; GLI3 is processed to GLI3R by the proteasome; Ubiquitin-dependent degradation of Cyclin D; Regulation of RUNX2 expression and activity; Regulation of HSF1-mediated heat shock response; Constitutive Signaling by AKT1 E17K in Cancer; B-WICH complex positively regulates rRNA expression; GSK3B and BTRC:CUL1-mediated-degradation of NFE2L2; CRMPs in Sema3A signali…	93	1
High	Met-loss+Acetyl [N-Term]	Q86YM7	HOMER1	Homer protein homolog 1 [OS=Homo sapiens]	2.802	6	2	2	2	0	cell-cell signaling;cell organization and biogenesis;signal transduction;other biological processes	plasma membrane;other membranes;cytosol;cytoskeleton;other cell component	signal transduction activity or receptor binding;other molecular function	9456	ENSG00000152413	B2R688; hsa:9456; O96003; Q86YM5; Q86YM7	BDNF-TrkB signaling; Synaptic signaling pathways associated with autism spectrum disorder; Fragile X syndrome; Disruption of postsynaptic signaling by CNV; Orexin receptor pathway	Neurexins and neuroligins	6	1
High		P46940	IQGAP1	Ras GTPase-activating-like protein IQGAP1 [OS=Homo sapiens]	26.557	6	11	11	13	12.05	cell cycle OR cell proliferation;cell organization and biogenesis;developmental processes;signal transduction;other biological processes	plasma membrane;other membranes;cytosol;cytoskeleton;nucleus;other cell component	enzyme regulator activity;cytoskeletal activity;other molecular function	8826	ENSG00000140575	A7MBM3; hsa:8826; P46940	VEGFA-VEGFR2 signaling; Ebola virus infection in host; Ciliary landscape; EGF/EGFR signaling pathway; Regulation of actin cytoskeleton; G13 signaling pathway	Signaling by BRAF and RAF1 fusions; RHOC GTPase cycle; RHOA GTPase cycle; CDC42 GTPase cycle; RAC1 GTPase cycle; RHOQ GTPase cycle; RHO GTPases activate IQGAPs; RAC2 GTPase cycle; RHOV GTPase cycle; Neutrophil degranulation; RHOU GTPase cycle; Nephrin family interactions; Glucagon-like Peptide-1 (GLP1) regulates insulin secretion; Signaling by moderate kinase activity BRAF mutants; Paradoxical ac…	25	1
High		Q13576	IQGAP2	Ras GTPase-activating-like protein IQGAP2 [OS=Homo sapiens]	1.492	1	1	1	1	0	cell cycle OR cell proliferation;cell organization and biogenesis;signal transduction;other biological processes	plasma membrane;other membranes;cytosol;cytoskeleton;other cell component	enzyme regulator activity;cytoskeletal activity;other molecular function	10788	ENSG00000145703	A8K4V1; B7Z8A4; hsa:10788; J3KR91; Q13576	Ciliary landscape; G13 signaling pathway	Neutrophil degranulation; RHO GTPases activate IQGAPs; CDC42 GTPase cycle; RAC1 GTPase cycle; RHOG GTPase cycle	7	1
Medium		Q6DN90	IQSEC1	IQ motif and SEC7 domain-containing protein 1 [OS=Homo sapiens]	1.111	1	1	1	1	0	cell organization and biogenesis;developmental processes;other biological processes	ER/Golgi;nucleus;other cell component	enzyme regulator activity;other molecular function	9922	ENSG00000144711	A0A087WWK8; hsa:9922; O94863; Q6DN90; Q96D85	EGF/EGFR signaling pathway		1	1
Medium		O60229	KALRN	Kalirin [OS=Homo sapiens]	3.116	1	3	2	3	0	cell organization and biogenesis;protein metabolism;other metabolic processes;transport;developmental processes;signal transduction;other biological processes	other membranes;cytosol;cytoskeleton;nucleus;other cell component	enzyme regulator activity;kinase activity;other molecular function	8997	ENSG00000160145	A8MSI4; C9JQ37; hsa:8997; J3QSW6; O60229; Q6ZN45; Q8TBQ5; Q9NSZ4; Q9Y2A5		RHOA GTPase cycle; RAC1 GTPase cycle; RHOG GTPase cycle; MAPK6/MAPK4 signaling; NRAGE signals death through JNK; G alpha (12/13) signalling events; G alpha (q) signalling events; EPHB-mediated forward signaling	8	1
High		O94819	KBTBD11	Kelch repeat and BTB domain-containing protein 11 [OS=Homo sapiens]	2.537	2	1	1	1	0				9920	ENSG00000176595; ENSG00000273645	hsa:9920; O94819; Q3L1I0			0	1
High		Q02750	MAP2K1	Dual specificity mitogen-activated protein kinase kinase 1 [OS=Homo sapiens]	9.687	12	5	3	9	1.64	cell cycle OR cell proliferation;protein metabolism;other metabolic processes;stress response;developmental processes;signal transduction;other biological processes	plasma membrane;other membranes;cytosol;cytoskeleton;mitochondrion;ER/Golgi;nucleus;other cytoplasmic organelle;other cell component	enzyme regulator activity;kinase activity;other molecular function	5604	ENSG00000169032	hsa:5604; Q02750	IL-5 signaling pathway; Osteopontin signaling; MicroRNAs in cardiomyocyte hypertrophy; Integrin-mediated cell adhesion; IL-1 signaling pathway; Thyroxine (thyroid hormone) production; RANKL/RANK signaling pathway; Thyroid stimulating hormone (TSH) signaling pathway; Leptin signaling pathway; Prolactin signaling pathway; IL-7 signaling pathway; Alzheimer's disease and miRNA effects; Endothelin pat…	Signaling by BRAF and RAF1 fusions; Uptake and function of anthrax toxins; Signal transduction by L1; RAF activation; MAP3K8 (TPL2)-dependent MAPK1/3 activation; MAPK3 (ERK1) activation; Signaling by moderate kinase activity BRAF mutants; Paradoxical activation of RAF signaling by kinase inactive BRAF; Signaling downstream of RAS mutants; Signaling by RAF1 mutants; MAP2K and MAPK activation; Sign…	96	1
High		P28482	MAPK1	Mitogen-activated protein kinase 1 [OS=Homo sapiens]	12.724	13	5	3	8	6.35	cell-cell signaling;cell cycle OR cell proliferation;protein metabolism;other metabolic processes;stress response;transport;developmental processes;signal transduction;other biological processes	non-structural extracellular;plasma membrane;other membranes;cytosol;cytoskeleton;mitochondrion;ER/Golgi;nucleus;other cytoplasmic organelle;other cell component	nucleic acid binding activity;kinase activity;other molecular function	5594	ENSG00000100030	A8CZ64; hsa:5594; P28482	IL-5 signaling pathway; Osteopontin signaling; Physiological and pathological hypertrophy of the heart; Angiogenesis; MicroRNAs in cardiomyocyte hypertrophy; Type II diabetes mellitus; Heart development; Integrin-mediated cell adhesion; IL-1 signaling pathway; Thyroxine (thyroid hormone) production; RANKL/RANK signaling pathway; Thyroid stimulating hormone (TSH) signaling pathway; Leptin signalin…	Recycling pathway of L1; Signaling by BRAF and RAF1 fusions; Signaling by moderate kinase activity BRAF mutants; Paradoxical activation of RAF signaling by kinase inactive BRAF; Signaling downstream of RAS mutants; Signaling by RAF1 mutants; MAP2K and MAPK activation; Signaling by high-kinase activity BRAF mutants; Neutrophil degranulation; Regulation of actin dynamics for phagocytic cup formatio…	194	1
High		P27361	MAPK3	Mitogen-activated protein kinase 3 [OS=Homo sapiens]	8.504	8	3	1	4	2.61	cell cycle OR cell proliferation;protein metabolism;RNA metabolism OR transcription;other metabolic processes;stress response;transport;developmental processes;signal transduction;other biological processes	plasma membrane;other membranes;cytosol;cytoskeleton;mitochondrion;ER/Golgi;nucleus;other cytoplasmic organelle;other cell component	kinase activity;other molecular function	5595	ENSG00000102882	A8CZ58; B0LPG3; hsa:5595; P27361; Q8NHX1	IL-5 signaling pathway; Osteopontin signaling; MicroRNAs in cardiomyocyte hypertrophy; IL-1 signaling pathway; Thyroxine (thyroid hormone) production; RANKL/RANK signaling pathway; Thyroid stimulating hormone (TSH) signaling pathway; Leptin signaling pathway; Follicle stimulating hormone (FSH) signaling pathway; TNF-related weak inducer of apoptosis (TWEAK) signaling pathway; Prolactin signaling …	Regulation of PTEN gene transcription; ISG15 antiviral mechanism; Signal transduction by L1; Regulation of actin dynamics for phagocytic cup formation; FCERI mediated MAPK activation; FCGR3A-mediated phagocytosis; NPAS4 regulates expression of target genes; RHO GTPases Activate WASPs and WAVEs; Regulation of HSF1-mediated heat shock response; Signaling by BRAF and RAF1 fusions; Thrombin signallin…	165	1
High		P42345	MTOR	Serine/threonine-protein kinase mTOR [OS=Homo sapiens]	10.933	2	5	5	6	1.84	cell organization and biogenesis;protein metabolism;other metabolic processes;stress response;developmental processes;signal transduction;other biological processes	other membranes;cytosol;mitochondrion;ER/Golgi;nucleus;other cytoplasmic organelle;other cell component	translation activity;nucleic acid binding activity;kinase activity;other molecular function	2475	ENSG00000198793	hsa:2475; P42345; Q4LE76; Q5TER1; Q6LE87; Q96QG3; Q9Y4I3	AMP-activated protein kinase signaling; Target of rapamycin signaling; MicroRNAs in cardiomyocyte hypertrophy; Type II diabetes mellitus; Sterol regulatory element-binding proteins (SREBP) signaling; SREBF and miR33 in cholesterol and lipid homeostasis; RANKL/RANK signaling pathway; Thyroid stimulating hormone (TSH) signaling pathway; Leptin signaling pathway; Follicle stimulating hormone (FSH) s…	Energy dependent regulation of mTOR by LKB1-AMPK; Amino acids regulate mTORC1; Constitutive Signaling by AKT1 E17K in Cancer; Regulation of TP53 Degradation; Regulation of PTEN gene transcription; PIP3 activates AKT signaling; mTORC1-mediated signalling; CD28 dependent PI3K/Akt signaling; TP53 Regulates Metabolic Genes; VEGFR2 mediated vascular permeability; Macroautophagy; HSF1-dependent transac…	85	1
High		Q8NFP9	NBEA	Neurobeachin [OS=Homo sapiens]	9.537	1	3	1	5	1.64	other biological processes	plasma membrane;other membranes;cytosol;ER/Golgi;other cell component	other molecular function	26960	ENSG00000172915	B7Z2H9; hsa:26960; Q5T320; Q8NFP9; Q9HCM8; Q9NSU1; Q9NW98; Q9Y6J1		NOTCH1 Intracellular Domain Regulates Transcription; PKA activation; Neurotransmitter receptors and postsynaptic signal transmission; Assembly and cell surface presentation of NMDA receptors	4	1
High		P13591	NCAM1	Neural cell adhesion molecule 1 [OS=Homo sapiens]	11.103	6	4	4	4	2	cell adhesion;cell organization and biogenesis;developmental processes;other biological processes	non-structural extracellular;plasma membrane;other membranes;cytosol;ER/Golgi;other cell component	other molecular function	4684	ENSG00000149294	A8K8T8; hsa:4684; P13591; P13592; P13593; Q05C58; Q15829; Q16180; Q16209; Q59FL7; Q86X47; Q96CJ3	Brain-derived neurotrophic factor (BDNF) signaling pathway; Cardiac progenitor differentiation; Prion disease pathway; Hippocampal synaptogenesis and neurogenesis	RAF/MAP kinase cascade; ECM proteoglycans; NCAM1 interactions; Interferon gamma signaling; Signal transduction by L1	10	1
High		O60313	OPA1	Dynamin-like 120 kDa protein, mitochondrial [OS=Homo sapiens]	10.717	7	6	6	8	4.01	cell organization and biogenesis;other metabolic processes;stress response;transport;developmental processes;other biological processes	other membranes;cytosol;cytoskeleton;mitochondrion;nucleus;other cell component	cytoskeletal activity;other molecular function	4976	ENSG00000198836	D3DNW4; E5KLJ5; E5KLJ6; E5KLJ7; E5KLK1; E5KLK2; hsa:4976; O60313	Orexin receptor pathway	Regulation of Apoptosis	2	1
High		P42356	PI4KA	Phosphatidylinositol 4-kinase alpha [OS=Homo sapiens]	6.758	1	2	2	2	1.63	other metabolic processes;signal transduction;other biological processes	plasma membrane;other membranes;cytosol;ER/Golgi;other cell component	kinase activity;other molecular function	5297	ENSG00000241973	hsa:5297; P42356; Q7Z625; Q9UPG2	Ectoderm differentiation; 22q11.2 copy number variation syndrome	Synthesis of PIPs at the Golgi membrane; Synthesis of PIPs at the ER membrane	4	1
High		P13861	PRKAR2A	cAMP-dependent protein kinase type II-alpha regulatory subunit [OS=Homo sapiens]	4.905	8	3	3	4	4.1	signal transduction;other biological processes	plasma membrane;other membranes;cytosol;cytoskeleton;other cell component	enzyme regulator activity;other molecular function	5576	ENSG00000114302	hsa:5576; P13861; Q16823; Q9BUB1	Myometrial relaxation and contraction pathways; G protein signaling pathways; Lipid metabolism pathway; Hippo signaling regulation pathways; Hippo-Merlin signaling dysregulation; GDNF signaling; Calcium regulation in cardiac cells; Sudden infant death syndrome (SIDS) susceptibility pathways	FCGR3A-mediated IL10 synthesis; PKA activation; DARPP-32 events; CREB1 phosphorylation through the activation of Adenylate Cyclase; GPER1 signaling; ADORA2B mediated anti-inflammatory cytokines production; Factors involved in megakaryocyte development and platelet production; Glucagon-like Peptide-1 (GLP1) regulates insulin secretion; Vasopressin regulates renal water homeostasis via Aquaporins; …	20	1
Medium		Q02156	PRKCE	Protein kinase C epsilon type [OS=Homo sapiens]	0.913	1	1	1	1	0	cell adhesion;cell-cell signaling;cell cycle OR cell proliferation;cell organization and biogenesis;protein metabolism;other metabolic processes;stress response;transport;signal transduction;other biological processes	plasma membrane;other membranes;cytosol;cytoskeleton;mitochondrion;ER/Golgi;nucleus;other cell component	enzyme regulator activity;cytoskeletal activity;kinase activity;other molecular function	5581	ENSG00000171132	B0LPH7; hsa:5581; Q02156; Q32MQ3; Q53SL4; Q53SM5; Q9UE81	Physiological and pathological hypertrophy of the heart; Oncostatin M signaling pathway; Myometrial relaxation and contraction pathways; G protein signaling pathways; VEGFA-VEGFR2 signaling; Wnt signaling pathway and pluripotency; Non-genomic actions of 1,25 dihydroxyvitamin D3; Hippo signaling regulation pathways; Gastrin signaling pathway; Osteoblast differentiation and related diseases; Kisspe…	Role of phospholipids in phagocytosis; G alpha (z) signalling events; SHC1 events in ERBB2 signaling; DAG and IP3 signaling; Effects of PIP2 hydrolysis	20	1
High		P05129	PRKCG	Protein kinase C gamma type [OS=Homo sapiens]	5.124	4	2	2	2	0	cell-cell signaling;protein metabolism;other metabolic processes;stress response;developmental processes;signal transduction;other biological processes	plasma membrane;other membranes;cytosol;nucleus;other cell component	kinase activity;other molecular function	5582	ENSG00000126583	B7Z8Q0; hsa:5582; P05129	Glioblastoma signaling pathways; Common pathways underlying drug addiction; Myometrial relaxation and contraction pathways; Focal adhesion; G protein signaling pathways; Wnt signaling pathway; MAPK signaling pathway; Wnt signaling pathway and pluripotency; Ras signaling; Non-small cell lung cancer; Wnt signaling; Non-genomic actions of 1,25 dihydroxyvitamin D3; Hippo signaling regulation pathways…	G alpha (z) signalling events; Disinhibition of SNARE formation; WNT5A-dependent internalization of FZD4; Trafficking of GluR2-containing AMPA receptors; Calmodulin induced events	29	1
High		Q14289	PTK2B	Protein-tyrosine kinase 2-beta [OS=Homo sapiens]	2.279	1	1	1	1	0	cell adhesion;cell cycle OR cell proliferation;cell organization and biogenesis;protein metabolism;other metabolic processes;stress response;transport;developmental processes;signal transduction;other biological processes	plasma membrane;other membranes;cytosol;cytoskeleton;nucleus;other cell component	transporter activity;kinase activity;other molecular function	2185	ENSG00000120899	D3DST0; hsa:2185; Q13475; Q14289; Q14290; Q16709; Q6PID4	IL-7 signaling pathway; Androgen receptor network in prostate cancer; Oncostatin M signaling pathway; Brain-derived neurotrophic factor (BDNF) signaling pathway; Apoptosis-related network due to altered Notch3 in ovarian cancer; Hepatocyte growth factor receptor signaling; VEGFA-VEGFR2 signaling; Chemokine signaling pathway; EGF/EGFR signaling pathway; Hepatitis B infection; Netrin-UNC5B signalin…	RHOU GTPase cycle; Signal regulatory protein family interactions; VEGFA-VEGFR2 Pathway; Interleukin-2 signaling	18	1
High		O95294	RASAL1	RasGAP-activating-like protein 1 [OS=Homo sapiens]	2.272	1	1	1	1	0	signal transduction;other biological processes	cytosol	enzyme regulator activity;other molecular function	8437	ENSG00000111344	B7ZKM4; C9JFK5; F8VQX1; hsa:8437; O95294; Q52M03; Q59H24; Q96CC7	Ras signaling	Regulation of RAS by GAPs	2	1
Medium		Q9UJF2	RASAL2	Ras GTPase-activating protein nGAP [OS=Homo sapiens]	2.605	2	2	1	3	0	other metabolic processes;signal transduction;other biological processes	cytosol	enzyme regulator activity	9462	ENSG00000075391	F8W755; hsa:9462; O95174; Q2TB22; Q5TFU9; Q9UJF2	Ras signaling	Regulation of RAS by GAPs; RND1 GTPase cycle; RND3 GTPase cycle	4	1
High		Q01082	SPTBN1	Spectrin beta chain, non-erythrocytic 1 [OS=Homo sapiens]	63.549	12	26	22	34	24.2	cell cycle OR cell proliferation;cell organization and biogenesis;protein metabolism;other metabolic processes;transport;developmental processes;signal transduction;other biological processes	plasma membrane;other membranes;cytosol;cytoskeleton;nucleus;other cell component	cytoskeletal activity;other molecular function	6711	ENSG00000115306	B2RP63; hsa:6711; O60837; Q01082; Q16057; Q53R99; Q59ER3; Q8IX99	Sudden infant death syndrome (SIDS) susceptibility pathways	RAF/MAP kinase cascade; NCAM signaling for neurite out-growth; Signaling by FLT3 fusion proteins; COPI-mediated anterograde transport; Sensory processing of sound by inner hair cells of the cochlea; Sensory processing of sound by outer hair cells of the cochlea; RHOV GTPase cycle; RHOU GTPase cycle; Nephrin family interactions; Interaction between L1 and Ankyrins	11	1
High		O15020	SPTBN2	Spectrin beta chain, non-erythrocytic 2 [OS=Homo sapiens]	26.79	5	13	9	14	8.56	cell organization and biogenesis;transport;developmental processes;other biological processes	plasma membrane;other membranes;cytosol;cytoskeleton;other cell component	cytoskeletal activity;other molecular function	6712	ENSG00000173898	hsa:6712; O14872; O14873; O15020		MHC class II antigen presentation; COPI-mediated anterograde transport; RAF/MAP kinase cascade; NCAM signaling for neurite out-growth; Interaction between L1 and Ankyrins	5	1
High		O75044	SRGAP2	SLIT-ROBO Rho GTPase-activating protein 2 [OS=Homo sapiens]	6.014	2	2	2	4	4.15	cell adhesion;cell organization and biogenesis;developmental processes;signal transduction;other biological processes	plasma membrane;other membranes;cytosol;nucleus;other cell component	enzyme regulator activity;other molecular function	23380	ENSG00000266028	A2RUF3; hsa:23380; O75044		CDC42 GTPase cycle; RAC1 GTPase cycle; RHOQ GTPase cycle; RHO GTPases Activate Formins; RAC3 GTPase cycle; RHOF GTPase cycle; RHOU GTPase cycle; Inactivation of CDC42 and RAC1	8	1
High		O43815	STRN	Striatin [OS=Homo sapiens]	2.193	1	1	1	1	0	cell-cell signaling;cell organization and biogenesis;developmental processes;signal transduction;other biological processes	plasma membrane;other membranes;cytosol;other cell component	other molecular function	6801	ENSG00000115808	hsa:6801; O43815; Q3KP65; Q53TQ8; Q9NP38		PIP3 activates AKT signaling; Extra-nuclear estrogen signaling; ALK mutants bind TKIs; Signaling by ALK fusions and activated point mutants; Constitutive Signaling by Aberrant PI3K in Cancer; PI5P, PP2A and IER3 Regulate PI3K/AKT Signaling; Signaling by cytosolic PDGFRA and PDGFRB fusion proteins	7	1
High		Q9Y4E6	WDR7	WD repeat-containing protein 7 [OS=Homo sapiens]	2.118	1	1	1	1	0	other biological processes	other cell component		23335	ENSG00000091157	A7E2C8; hsa:23335; Q86UX5; Q86VP2; Q96PS7; Q9Y4E6			0	1
